# Humoral Immune Dysregulation Defines High-Risk Cirrhotic Ascites

**DOI:** 10.64898/2026.09.25.754574

**Authors:** Arielle Klepper, Matt S. Zinter, Tamara Roach, Sukhman Sidhu, Zoe Berman, Ishaan Dureja, Ravi Dandekar, Sammer Ganem, Karina Perlaza, Bryan Castillo-Rojas, Kelsey Zorn, Jacquelyn J. Maher, Jody Baron, Matthew Yocum, Andrew R. Lai, Jennifer Lai, Joseph DeRisi

## Abstract

Fluid accumulates within serosal cavities in diverse disease states, where it creates biologically active and potentially pathologic niches. How these expanded microenvironments reflect and shape disease biology remains incompletely resolved. Here, we investigated human ascites fluid (*n* = 118), a hallmark of decompensated cirrhosis, to determine whether signatures of microbial exposure and local host response distinguish outcomes. Cirrhotic ascites was characterized by barrier remodeling, depletion of plasma cell-associated programs, and enrichment of oropharyngeal microbes. Surprisingly, detection of oropharyngeal microbes in ascites was not associated with adverse outcomes. Instead, the ascites of cirrhotic patients with poor outcomes was marked by profound plasma cell depletion and significantly reduced dimeric IgA, despite the presence of antigen-experienced B cells. Together, these findings identify local B cell dysregulation as a previously underappreciated component of cirrhosis-associated immune dysfunction. Impaired local humoral immunity, rather than microbial translocation alone, emerges as a feature of high-risk decompensated cirrhosis.
