## Supplemental Table 1b for "Humoral Immune Dysregulation Defines High-Risk Cirrhotic Ascites"

### Sheet: Sheet1
Number	Biological theme (study-defined)	Direction	Original MSigDB gene set	setSize	enrichmentScore	NES	pvalue	p.adjust	qvalue	rank	leading_edge	core_enrichment
1	Barrier function genes	↑	GSE11961_MARGINAL_ZONE_BCELL_VS_MEMORY_BCELL_DAY7_DN	190	0.604261	1.40547	1.00011e-05	0.0101998	0.0101998	3722	tags=43%, list=21%, signal=35%	PHOX2B/MUC5B/SFTPC/ACP7/TRARG1/GSG1L/TLX1/NLRP5/SELP/WFDC1/IRX4/ALB/PTPN5/KRTAP2-4/DPEP1/NKX6-1/ANXA13/UBQLN3/GJD2/ADRA2B/CRYBA2/HMX1/TTLL8/HES2/KIF12/LAMC3/TRPM1/FAM131C/CCT8L2/CLDN19/MYOM3/LEFTY2/KRT32/SEMA5B/GABRR1/HRH3/ZAR1/SSUH2/C6/PCSK9/ALX4/RNF112/DLX6/CA5A/FOXI1/ZIC3/PAX4/DCST1/C19orf73/BIRC7/RFX4/IL36B/MS4A13/CTRC/XIRP1/BRSK1/TKTL2/LRRC75B/TFAP2A/MFAP5/TSSK3/SPINK4/PRR27/RSPH9/CFAP251/CA…
2	Barrier function genes	↑	GSE24972_WT_VS_IRF8_KO_MARGINAL_ZONE_SPLEEN_BCELL_DN	186	0.590426	1.37285	9.00108012961555e-05	0.0365561	0.0365561	2792	tags=31%, list=16%, signal=27%	PRSS56/NGB/BPIFA1/KRTAP17-1/CTRB2/GALNTL5/SSTR5/FGF21/ATP6V0D2/CLDN9/SPATA19/PDYN/PNLIPRP2/SLC25A48/CFAP97D1/ZIC4/CLDN19/ACTL9/PDE11A/FMO3/UGT2B10/PLG/RSPH6A/CYP2F1/PPP1R42/TEKT5/KCNC1/CAPN11/PLA2G4D/LRFN2/SPMAP2L/UNC13A/TSPO2/KCNH1/LRIT1/TRPC6/SLC5A9/OVOL2/CADPS/GHRH/KLF17/PLA2G2F/EPPIN/KRT12/TBX5/PIGR/VGF/PAH/ZNF385B/BMP10/ELOVL3/ANKDD1B/CBLN4/PXT1/ANKRD34B/KHDRBS2/TMEM52/VN1R5
3	Barrier function genes	↑	GSE13887_ACT_CD4_VS_NO_TREATED_CD4_TCELL_DN	123	0.626992	1.44577	5.0067591248185e-05	0.0283494	0.0283494	2986	tags=36%, list=17%, signal=30%	DUOX2/LEFTY1/NGB/TRIM42/ALPG/PRSS33/ETV3L/TMEM35A/ADAM30/CYP7A1/SEC16B/GCGR/NMBR/CCKAR/PTH2/POPDC3/NUTM1/UPP2/NPY2R/FAM3D/WFDC3/MAB21L3/PPP1R27/CAPN11/DUSP29/FAIM2/IRGC/PLA2G2D/CLDN18/KLHL30/KLK14/CACNA1F/BARX2/TNS4/KLHL40/SKOR1/OLFML2A/EFHD1/GARIN1B/HIPK4/MYLK4/EPHA6/CNTN3/ARPP21
4	Barrier function genes	↑	GSE37532_VISCERAL_ADIPOSE_TISSUE_VS_LN_DERIVED_TCONV_CD4_TCELL_DN	91	0.641818	1.46893	0.000100429	0.0365561	0.0365561	4047	tags=59%, list=23%, signal=46%	AQP2/CMTM5/KRT9/NMS/SLC36A2/SLC17A2/P2RX3/DRGX/GPR12/C8A/SYT8/IGFN1/IL31RA/NOX3/TDRD1/GPHA2/MARCHF10/SPATA31F3/SLC6A13/RTP3/SLC22A14/GAP43/STAR/MOBP/STAB2/SLC5A11/PCDH15/NPTX1/FABP9/GLP2R/ADH4/NAA11/CLDN4/ANKK1/ELOVL3/MRGPRX1/TNNC1/SYN2/SLC22A3/ZDHHC11/MESP2/RSPO2/ALPK2/GPM6A/AGBL2/NKAIN3/FRMPD3/LGR4/SLITRK5/AQP4/KCNMA1/HPD/KCNAB1/STARD13
5	Barrier-associated immune response	↑	GSE29614_DAY3_VS_DAY7_TIV_FLU_VACCINE_PBMC_UP	150	0.619915	1.43571	2.00100050025013e-05	0.0145673	0.0145673	3982	tags=53%, list=22%, signal=41%	FGF19/CRYBB2/EFNA2/HGFAC/BPIFA1/FAM110D/C14orf180/PAX2/ALDH3A1/SHISA6/RBP3/OR2F2/TTPA/CDH16/FCAMR/FGF4/ADAM7/KCNJ6/NPY2R/IHH/LPO/C1orf167/CYP4B1/HRG/GUCY2F/TCP11/FFAR1/GP2/PDHA2/RXFP1/MYLK2/SLC22A25/C2orf80/CA5A/UNC13A/CLPS/ANO4/RTP3/SYT12/UGT2B4/FGF22/RGSL1/MOBP/GDF9/RAB40AL/FAM9A/TAS2R41/CCER1/CHRND/PKHD1/CYP3A43/S100A5/CHRM5/SLC25A10/CHP2/XPNPEP2/LRRC4C/HCN4/XDH/CHRD/GRIA4/SLC17A6/SSTR2/EPHA7/…
6	Barrier-associated immune response	↑	GSE29614_CTRL_VS_DAY7_TIV_FLU_VACCINE_PBMC_UP	151	0.616112	1.42717	2.00092042339476e-05	0.0145673	0.0145673	2574	tags=32%, list=14%, signal=27%	FGF19/DUOX2/PAGE1/GPX5/SLC5A4/SMCO1/MATN4/C7orf33/RIPPLY3/ALDH3A1/AMER3/SALL3/MLNR/PEBP4/VSTM2A/C2CD4C/SAG/SPMIP6/GRM4/CYP4A22/ELOA2/CES5A/IL11/KCNK9/CFAP99/PDHA2/A2ML1/IL22RA2/GABRB1/SYNDIG1L/CYP4X1/PITX2/EDN2/CLPS/DIPK2B/TRPC6/MOBP/FCN2/ADAMTS4/AIRE/TAS2R41/FSHR/B3GNT3/PKHD1/FGFR3/GAD1/CHRM5/BMP10
7	Barrier-associated immune response	↑	GSE13485_DAY3_VS_DAY21_YF17D_VACCINE_PBMC_DN	143	0.662523	1.53295	1.00058033659523e-05	0.0101999	0.0101999	3659	tags=56%, list=21%, signal=45%	ATP1A4/FGF6/CFAP74/KRT84/DLX5/SLC5A4/LGALS14/TMEM235/NLRP13/PRSS33/GRIK3/SYT13/LCN15/CA7/ALLC/TAC3/GRM5/FBXW10B/PTH2/PKLR/UCP1/SLC24A2/TP53AIP1/WDR87/OPTC/MAT1A/CACNG1/CPN2/RPL3L/SERPINA9/SCN10A/KCNJ11/MAP3K15/CHRDL2/ACTL7A/FHOD3/PON1/NR2E1/PRDM16/NRSN1/CHRNA3/MC2R/MNX1/MOBP/FAM135B/PLA1A/THRSP/NXPE4/FOXB1/C5orf46/PGC/FSHR/ATP6V0A4/WNT16/LRRTM1/AVPR1A/TMC1/RAB3C/FGF23/PRR23E/ALX1/GOLT1A/MYOZ3/PLA…
8	Barrier-associated immune response	↑	GSE13485_CTRL_VS_DAY1_YF17D_VACCINE_PBMC_DN	132	0.627111	1.44849	3.00291282544068e-05	0.0191286	0.0191286	3495	tags=52%, list=20%, signal=42%	PHOX2B/GSX1/FRMD1/REN/CFAP74/CHST4/LGALS14/CCDC60/MAS1/SERPINA6/SLC22A8/WFDC1/SALL3/TEX44/GPR26/CLDN19/SPAM1/APLNR/CYP3A7/GRM6/USH1C/PPP1R1B/IL11/CCL11/CTNND2/CPN2/VWA3A/SPAAR/TRPC7/GNG4/GML/RAG2/C11orf16/VAX2/LMX1A/MGAT4D/PCDHB1/RBM20/TUBAL3/GARIN2/SYPL2/MEP1B/SRRM3/GK2/DCST1/SLCO1A2/TMEM132D/PKD1L2/SCUBE2/MMP20/PAX9/CHRM2/NKD1/ADAD1/MYOZ3/SV2C/PLA2G10/CSRP3/SPHKAP/PRKG2/EFCAB5/NUDT10/FAM78B/CAM…
9	Barrier-associated immune response	↑	GSE13485_DAY1_VS_DAY7_YF17D_VACCINE_PBMC_UP	139	0.648039	1.49851	1.00077059335688e-05	0.0101999	0.0101999	3089	tags=50%, list=17%, signal=41%	CLDN2/PHOX2B/FRMD1/HTR3C/GNAT1/IFNA17/CHST4/CHRNA4/GPR50/HAP1/CCDC60/SLC22A8/WFDC1/SPATA19/SALL3/DNTT/MAJIN/SEC16B/ERVV-1/HOXD3/KIF12/GPR26/SPAM1/APLNR/FTCD/PPP1R1B/IL11/KIF1A/VWA3A/NKAIN4/PI15/GML/SLC17A7/RAMP3/PTPRT/LMX1A/RBM20/EPS8L3/DIPK2B/GARIN2/MRAP2/KLC3/DIO2/MEP1B/DCST1/ADAMTS4/GDA/PKD1L2/CYGB/TTLL10/PROM2/SUSD2/ASB10/CNTN2/TEX22/CCDC116/PAX9/ABCB5/MAB21L4/SIGLECL1/ADAD1/MYOZ3/MYBPH/HOXB1…
10	Barrier-associated immune response	↑	GSE13485_CTRL_VS_DAY21_YF17D_VACCINE_PBMC_DN	141	0.646029	1.4943	1.00068046271465e-05	0.0101999	0.0101999	3026	tags=45%, list=17%, signal=37%	LRRC52/FGF6/CFAP74/REG1B/SLC5A4/LGALS14/GJA5/PNPLA5/ASMT/GRIK3/SYT13/HIF3A/CHRM1/GRM5/PTH2/NSG2/ISX/CLDN19/CYP3A7/UCP1/C20orf203/RSPH14/WDR87/OPTC/ST8SIA3/CCL11/MAT1A/KSR2/CPN2/RPL3L/KCNJ11/MAP3K15/NR2E1/HTR1D/PRDM16/CHRNA3/ABCA4/SRCIN1/MNX1/ANKRD22/PIRT/MOBP/PLA1A/NXPE4/GABRA3/MCHR2/C5orf46/SYT2/FSHR/ITGA10/LRRTM1/CHRND/PAX9/ASXL3/PRR23E/REDIC1/ADAD1/SV2C/PLA2G10/PGBD5/PTPRB/GRIA4/EFCAB5
11	Barrier-associated immune response	↑	GSE29614_CTRL_VS_TIV_FLU_VACCINE_PBMC_2007_UP	146	0.64191	1.48577	1.00054029175755e-05	0.0101999	0.0101999	3573	tags=47%, list=20%, signal=38%	GPX5/SMCO1/LHFPL3/MATN4/C7orf33/RIPPLY3/ALDH3A1/BPIFB1/CREB3L3/PNLIPRP2/SALL3/MLNR/PEBP4/ADAM30/C2CD4C/DPEP1/MYH7/SPMIP6/NANOS3/GRM4/CYP4A22/GJD4/ELOA2/MALRD1/KCNK9/CFAP99/CRYGN/SMIM32/SLC18A3/PCDHA9/IL22RA2/SLC38A3/SEPTIN4/PITX2/EDN2/SLC24A5/TRPC6/CDH12/CTXN3/KCNJ4/KLHL41/ATP6V1G3/CTNNA2/ADARB2/NEU4/AIRE/FSHR/KRBOX1/CAPN6/TLL1/ACSM5/FGFR3/GAD1/OTOGL/TEX14/SERPINB11/ERBB4/MAPT/DCST2/PRKACG/NIM1K/…
12	Reduced B cell / plasma cell associated signature	↓	SOBOLEV_PBMC_PANDEMRIX_AGE_18_64YO_HIGH_VS_LOW_RESPONDERS_MEDIUM_HIGH_ADVERSE_EVENTS_SCORE_1DY_CORRELATED_WITH_TRANSITIONAL_B_CELLS_UP	21	-0.759779	-2.23141	9.70873786407767e-05	0.0365561	0.0365561	1568	tags=57%, list=9%, signal=52%	FCRL2/LARGE1/PAWR/BANK1/CNR2/SETBP1/MS4A1/NIBAN3/CD19/VMO1/CD79B/FCRLA
13	Reduced B cell / plasma cell associated signature	↓	SOBOLEV_PBMC_PANDEMRIX_AGE_18_64YO_RESPONDERS_VS_NONRESPONDERS_7DY_UP	18	-0.784696	-2.21106	8.28500414250207e-05	0.0365561	0.0365561	1625	tags=56%, list=9%, signal=51%	UCHL1/MANF/SEC11C/GLDC/TXNDC5/FKBP11/ITM2C/TNFRSF17/JCHAIN/MZB1
14	Reduced B cell / plasma cell associated signature	↓	SCHERER_PBMC_APSV_WETVAX_AGE_18_40YO_5_TO_7DY_DN	19	-0.758074	-2.16877	8.74584572328144e-05	0.0365561	0.0365561	1571	tags=47%, list=9%, signal=43%	SKAP1/SPIB/FLNB/RPL12/IL24/SPOCK2/MS4A1/SLC38A1/CD79B
