## Supplemental Table 1c for "Humoral Immune Dysregulation Defines High-Risk Cirrhotic Ascites"

### Sheet: Sheet1
Study-defined gene module
Module name	Barrier restitution/remodeling
Number of genes	15
Genes	FN1; LAMB2; TNS1; ECM1; MMP14; TGFBI; TIMP1; ITGA9; ACTN4; CTNNA1; ZYX; VASP; FLNC; ADAM9; ADAM15
Biological process represented	Extracellular-matrix remodeling, cell–matrix adhesion, cytoskeletal organization, and barrier restitution
Application	Sample-level GSVA in the independent validation cohort
