## Supplemental Table 2a for "Humoral Immune Dysregulation Defines High-Risk Cirrhotic Ascites"

Patient	Age (years)	Sex	Race	Ethnicity	Cirrhosis	Primary diagnosis	SAAG (g/dL)	Ascites albumin (g/dL)	Ascites total protein (g/dL)	Positive ascites culture	Antibiotics at enrollment	Chemotherapy within 1 month prior to sample collection	MELD-3.0	Death within 90 days	Liver transplant within 90 days	Child-Pugh class	Chemotherapy in prior month?
ACES_033	69	Male	White	NOT Hispanic or Latino	Yes	metabolic dysfunction-associated steatohepatitis	2.4	1	1.8	No	Yes	No	24	No	No	B	No
ACES_062	72	Female	White	NOT Hispanic or Latino	Yes	alcohol related cirrhosis	1.5	1.2	1.6	No	Yes	No	15	No	No	B	No
ACES_069	40	Male	White	Hispanic or Latino	Yes	alcohol related cirrhosis	1.6	0.3	0.8	No	No	No	30	No	No	C	No
ACES_073	51	Male	Asian	NOT Hispanic or Latino	No	heart failure	1.6	2	3.2	No	Yes	No	N/A	No	No	N/A	No
ACES_085	62	Male	White	NOT Hispanic or Latino	Yes	alcohol related cirrhosis	--	--	2.5	No	Yes	No	33	No	Yes	C	No
ACES_089	64	Male	White	NOT Hispanic or Latino	No	heart failure	1.1	1.9	3.2	No	Yes	No	N/A	No	No	N/A	No
ACES_121	78	Male	White	NOT Hispanic or Latino	No	malignancy (melenoma)	0.2	1.9	3.1	No	Yes	No	N/A	Yes	No	N/A	No
ACES_126	60	Female	Asian	NOT Hispanic or Latino	No	malignancy (pancreatic)	0.6	1.3	2.4	No	Yes	No		Yes	No	N/A	No
