## Supplemental Table 2b for "Humoral Immune Dysregulation Defines High-Risk Cirrhotic Ascites"

Clinical cell count, data point	Cirrhosis (n=4)	No cirrhosis (n=4)	P value
Total nucleated cells (10^6, calculated)	234 (164.75-297.5)	250 (146.75-346.25)	1
Absolute neutrophils (10^6, calculated)	17.15 (9.51-49.35)	46.28 (13.66-89.66)	0.886
Neutrophils (%)	10.5 (8.75-15.75)	19 (14.25-24.75)	0.686
Monocytes (%)	51.5 (42.25-61.5)	42.5 (33-49.5)	0.343
Lymphocytes (%)	38 (23.25-48)	41 (26-51.5)	0.886
