## Supplemental Table 3 for "Humoral Immune Dysregulation Defines High-Risk Cirrhotic Ascites"

### Sheet: Sheet1
Summary of dominant BCR clone archeticture (derrived from top 5 clones per patient)
Patient	Clinical group	Mean top-5 clone size (cells)	Plasma-cell dominant clones	Memory-dominant clones	Class-switched (% non IgM)	IgM-only trees	Trees without IgM
121	No cirrhosis	31.2	5/5	0/5	0.83	1/5	4/5
126	No cirrhosis	44.4	5/6	2/5	1	0/5	5/5
69	Cirrhosis, 90-d survival	17	2/5	3/5	0.88	0/5	3/5
85	Cirrhosis, 90-d LT/death	7.8	0/5	5/5	0.36	3/5	1/5
