## Supplemental Table 4 for "Humoral Immune Dysregulation Defines High-Risk Cirrhotic Ascites"

### Sheet: Sheet1
Supplementary Table X. Exploratory Cox proportional hazards analysis of 90-day transplant-free survival
Model	HR for low vs high dimeric IgA	95% CI	P value
Unadjusted	5.59	1.21–25.92	0.028
Adjusted for MELD-3.0	5.41	1.15–25.37	0.032
