## Supplemental Table 5 for "Humoral Immune Dysregulation Defines High-Risk Cirrhotic Ascites"

Marker	Fluorochrome	Clone	Manufacturer	Catalog number	Volume per stain (uL)	Final staining volume (uL)	Nominal final dilution
CD3	BUV395	SK7	BD Biosciences	564001	5	200	1:40
CD138	BUV563	MI15	BD Biosciences	748351	1	200	0.180555556
CD11c	BUV615	B-LY6	BD Biosciences	752531	5	200	1:40
CD8	BUV737	SK1	BD Biosciences	612755	5	200	1:40
CD45	BUV805	HI30	BD Biosciences	612892	5	200	1:40
CD192 (CCR2)	BV421	LS132.1D9	BD Biosciences	747853	2.5	200	0.097222222
CD206	BV510	19.2	BD Biosciences	569618	1	200	0.180555556
CD56	BV605	NCAM16.2	BD Biosciences	562779	0.5	200	0.319444444
CD38	BV650	HB7	BD Biosciences	569966	5	200	1:40
CD14	BV711	MphiP9	BD Biosciences	563372	5	200	1:40
CD19	BV750	HIB19	BD Biosciences	747083	0.5	200	0.319444444
CD64	BV786	10.1	BD Biosciences	740980	2.5	200	0.097222222
CD1c	BB515	F10/21A3	BD Biosciences	565054	5	200	1:40
CD4	Spark PLUS B550	SK3	BioLegend	344650	10	200	1:20
CD163	RB613	GHI/61	BD Biosciences	759278	0.5	200	0.319444444
CD15	RB705	7C3.RMAB	BD Biosciences	570583	3	200	02:06.7
CD141	RB780	1A4	BD Biosciences	755771	0.75	200	05:26.7
IgD	RY610	IA6-2	BD Biosciences	759537	1.25	200	0.152777778
CD16	RY703	3G8	BD Biosciences	571438	0.5	200	0.319444444
HLA-DR	APC	G46-6	BD Biosciences	560896	1.25	200	0.152777778
CD27	APC-R700	M-T271	BD Biosciences	565116	20	200	1:10
CD11b	APC-Fire 810	M1/70	BioLegend	101287	1.25	200	0.152777778
Live/Dead	FVS780	N/A	BD Biosciences	565388			1:25,000
