## Supplemental Table 6 for "Humoral Immune Dysregulation Defines High-Risk Cirrhotic Ascites"

Cluster	Cell-state annotation	Marker rank	Gene	Average log2 fold change	Fraction expressing, cluster	Fraction expressing, other cells	Adjusted P value
0	Memory B cell	1	SHISA8	2.327669168	0.348	0.086	6.96879505674267e-254
0	Memory B cell	2	LINC01781	2.152320007	0.719	0.251	0
0	Memory B cell	3	COPDA1	1.936902854	0.322	0.091	7.85220723751989e-194
0	Memory B cell	4	AIM2	1.9054637	0.805	0.262	0
0	Memory B cell	5	SCIMP	1.777857751	0.541	0.17	0
0	Memory B cell	6	TFEC	1.764484213	0.34	0.1	2.5425985307743098e-195
0	Memory B cell	7	TEX9	1.747880927	0.39	0.146	9.47512589366826e-183
0	Memory B cell	8	HAGHL	1.632291782	0.36	0.137	8.379386214327259e-156
0	Memory B cell	9	CD24	1.630471037	0.696	0.289	0
0	Memory B cell	10	MNDA	1.526036442	0.293	0.101	8.170513395796631e-133
0	Memory B cell	11	IFITM2	1.471223075	0.906	0.483	0
0	Memory B cell	12	CD82	1.382671823	0.69	0.297	0
0	Memory B cell	13	GRAMD1C	1.370453458	0.253	0.109	1.47392136800786e-80
0	Memory B cell	14	NAPSB	1.35534639	0.877	0.417	0
0	Memory B cell	15	MARCKSL1	1.305518764	0.416	0.203	5.40289017943788e-123
0	Memory B cell	16	TLR10	1.298828223	0.428	0.183	3.59358939020428e-155
0	Memory B cell	17	MARCKS	1.291300064	0.773	0.407	0
0	Memory B cell	18	JAM3	1.281462199	0.372	0.16	7.75937610915991e-127
0	Memory B cell	19	PMAIP1	1.270831439	0.493	0.25	3.0410763393006e-145
0	Memory B cell	20	FAAH2	1.256918497	0.333	0.171	2.01580176709486e-81
0	Memory B cell	21	SNED1	1.231255093	0.506	0.221	7.660314777817999e-187
0	Memory B cell	22	CORO1B	1.191617783	0.423	0.237	8.05178884427168e-96
0	Memory B cell	23	SSPN	1.183297778	0.4	0.212	3.25778418331924e-98
0	Memory B cell	24	CD70	1.179008963	0.306	0.144	4.71516823484244e-84
0	Memory B cell	25	DAAM1	1.177819375	0.347	0.193	2.38935511025399e-72
0	Memory B cell	26	SELENOM	1.167606965	0.484	0.246	2.04981276139474e-138
0	Memory B cell	27	PLP2	1.150790436	0.776	0.511	3.6645559747565094e-242
0	Memory B cell	28	DEK	1.140962229	0.793	0.424	2.04321131974852e-285
0	Memory B cell	29	COL4A3	1.137079616	0.346	0.168	1.9714991829636705e-91
0	Memory B cell	30	ANK3	1.13137679	0.456	0.198	8.86714221303617e-158
1	Naive B cell	1	TCL1A	7.30009629	0.807	0.01	0
1	Naive B cell	2	LIX1-AS1	5.355185969	0.41	0.021	0
1	Naive B cell	3	P2RY14	4.940454311	0.338	0.016	0
1	Naive B cell	4	CD200	4.659620907	0.407	0.025	0
1	Naive B cell	5	SLC38A11	3.834533095	0.385	0.04	0
1	Naive B cell	6	IL4R	3.755364908	0.451	0.059	0
1	Naive B cell	7	ABCB1	3.662572374	0.371	0.041	0
1	Naive B cell	8	SORL1	3.353412467	0.395	0.051	0
1	Naive B cell	9	COL19A1	3.118520501	0.753	0.178	0
1	Naive B cell	10	FCER2	3.00406472	0.48	0.1	0
1	Naive B cell	11	YBX3	2.990571331	0.821	0.259	0
1	Naive B cell	12	PCDH9	2.915475815	0.333	0.053	0
1	Naive B cell	13	PDE3B	2.699466207	0.388	0.11	2.36669432415788e-258
1	Naive B cell	14	HLA-DQA2	2.665654175	0.604	0.153	0
1	Naive B cell	15	ZBTB16	2.613219948	0.483	0.102	0
1	Naive B cell	16	SKAP1	2.579575048	0.423	0.105	0
1	Naive B cell	17	PDE7B	2.557892652	0.358	0.084	6.4067010528008295e-270
1	Naive B cell	18	CHL1	2.517081425	0.281	0.062	5.04065875662973e-212
1	Naive B cell	19	ENSG00000290680	2.496346127	0.593	0.155	0
1	Naive B cell	20	CAMK2D	2.416654236	0.723	0.255	0
1	Naive B cell	21	BACH2	2.386538955	0.961	0.489	0
1	Naive B cell	22	NETO1	2.314827716	0.269	0.067	1.97025624712564e-176
1	Naive B cell	23	TAPT1	2.307775022	0.471	0.157	1.77392637526657e-288
1	Naive B cell	24	SESN1	2.28505561	0.407	0.148	1.91955586040978e-208
1	Naive B cell	25	ENSG00000255240	2.25449984	0.494	0.159	8.91722995459957e-307
1	Naive B cell	26	ST6GALNAC3	2.201834885	0.515	0.16	0
1	Naive B cell	27	FOS	2.188447518	0.571	0.247	4.34482687215901e-272
1	Naive B cell	28	BTLA	2.184239012	0.521	0.182	7.948498456e-313
1	Naive B cell	29	L3MBTL4	2.136970317	0.317	0.09	1.43720210227367e-188
1	Naive B cell	30	ACSM3	2.130964699	0.312	0.088	4.29601784394329e-188
2	Memory B cell	1	CD1C	2.520433605	0.353	0.088	1.58517625382691e-190
2	Memory B cell	2	TMEM163	2.453822078	0.27	0.053	5.98843170688919e-174
2	Memory B cell	3	CDK2AP1	2.293990277	0.315	0.078	5.69760964708538e-165
2	Memory B cell	4	GALNTL6	2.271643957	0.349	0.08	1.6510626498670101e-198
2	Memory B cell	5	MAST4	2.06186678	0.647	0.216	2.12739110330274e-303
2	Memory B cell	6	ENSG00000226571	2.034450688	0.337	0.096	4.6413682981600415e-151
2	Memory B cell	7	RNF144B	1.909227701	0.262	0.079	5.57713815208726e-103
2	Memory B cell	8	TMEM273	1.907343283	0.342	0.101	2.49986067493835e-144
2	Memory B cell	9	CREM	1.887162298	0.452	0.195	9.83377734902261e-117
2	Memory B cell	10	LINC01857	1.87640108	0.734	0.268	3.927480515e-315
2	Memory B cell	11	ENSG00000290698	1.871035145	0.264	0.072	3.72346814337885e-116
2	Memory B cell	12	MPEG1	1.870936376	0.381	0.115	6.04246008544318e-159
2	Memory B cell	13	MCOLN2	1.850420378	0.276	0.08	3.0755766059187798e-114
2	Memory B cell	14	TFEC	1.809464314	0.43	0.132	6.68324012018802e-179
2	Memory B cell	15	HMOX1	1.808891537	0.311	0.092	6.86642165092094e-127
2	Memory B cell	16	RGS2	1.806556603	0.352	0.128	3.3913022598950806e-111
2	Memory B cell	17	PLEKHG7	1.800706682	0.319	0.098	2.133265097045e-123
2	Memory B cell	18	PPFIBP2	1.785675069	0.513	0.183	1.11142599975189e-189
2	Memory B cell	19	FCRL3	1.77714463	0.474	0.175	1.89626362333438e-160
2	Memory B cell	20	EHD3	1.774341978	0.258	0.086	7.0119851935449e-88
2	Memory B cell	21	SIGLEC10	1.76391304	0.436	0.146	2.38023224365922e-163
2	Memory B cell	22	ABI3	1.756471301	0.3	0.094	2.09360983522514e-112
2	Memory B cell	23	MOB3B	1.742096394	0.297	0.097	1.27467530737442e-104
2	Memory B cell	24	SYTL3	1.734927297	0.286	0.11	1.4776509707798698e-78
2	Memory B cell	25	PTPRJ	1.73109232	0.324	0.112	3.7177735760950296e-107
2	Memory B cell	26	SNN	1.717438377	0.424	0.138	2.63929211264145e-160
2	Memory B cell	27	ANXA4	1.68876776	0.267	0.103	1.8604309875461894e-70
2	Memory B cell	28	SGPP1	1.688741152	0.398	0.133	1.27536124747156e-143
2	Memory B cell	29	LRRK2	1.679978769	0.581	0.206	3.55230639860856e-217
2	Memory B cell	30	ST14	1.67922197	0.294	0.095	1.609216697596e-103
3	Plasmablast/plasma cell	1	IGLV1-44	8.240513449	0.516	0.062	0
3	Plasmablast/plasma cell	2	IGLV6-57	7.915817509	0.593	0.041	0
3	Plasmablast/plasma cell	3	IGLV2-14	7.7399441	0.651	0.082	0
3	Plasmablast/plasma cell	4	IGLV2-8	7.684795317	0.511	0.028	0
3	Plasmablast/plasma cell	5	IGLV1-47	7.439084676	0.523	0.06	0
3	Plasmablast/plasma cell	6	IGLV1-51	7.415340459	0.539	0.051	0
3	Plasmablast/plasma cell	7	IGLC2	7.407390606	0.926	0.273	0
3	Plasmablast/plasma cell	8	IGLV3-1	7.338508884	0.458	0.112	6.16223407020724e-217
3	Plasmablast/plasma cell	9	IGLV3-21	7.108493196	0.422	0.039	0
3	Plasmablast/plasma cell	10	IGLV2-11	7.003359941	0.459	0.039	0
3	Plasmablast/plasma cell	11	IGLC3	6.999091525	0.803	0.192	0
3	Plasmablast/plasma cell	12	IGLV3-25	6.973902604	0.39	0.027	0
3	Plasmablast/plasma cell	13	IGLV2-23	6.890018074	0.515	0.03	0
3	Plasmablast/plasma cell	14	IGLV1-40	6.765282049	0.601	0.07	0
3	Plasmablast/plasma cell	15	IGHV6-1	4.5337982	0.273	0.052	4.95548962691465e-161
3	Plasmablast/plasma cell	16	IGLL5	3.800463388	0.571	0.204	3.41329942964872e-188
3	Plasmablast/plasma cell	17	IGHV3-48	3.137870976	0.262	0.091	5.40025626066781e-68
3	Plasmablast/plasma cell	18	IGHG3	2.935832714	0.559	0.351	1.51659560104645e-107
3	Plasmablast/plasma cell	19	ITGA6	2.860559937	0.306	0.058	2.13255516118478e-185
3	Plasmablast/plasma cell	20	IGHV3-11	2.837536981	0.285	0.093	2.07085363248138e-79
3	Plasmablast/plasma cell	21	SDC1	2.702109822	0.479	0.079	0
3	Plasmablast/plasma cell	22	IGHV3-21	2.624347363	0.339	0.119	7.61248838526828e-87
3	Plasmablast/plasma cell	23	IGHV3-30	2.505856164	0.342	0.188	1.57545243645852e-27
3	Plasmablast/plasma cell	24	IGHGP	2.499014316	0.407	0.089	5.3532690371379595e-220
3	Plasmablast/plasma cell	25	IGHV3-53	2.489155259	0.252	0.077	2.94581973577336e-79
3	Plasmablast/plasma cell	26	MZB1	2.463702056	1	0.412	0
3	Plasmablast/plasma cell	27	IGHA1	2.462210076	0.724	0.534	6.14339986395386e-82
3	Plasmablast/plasma cell	28	CHPF	2.450653302	0.667	0.125	0
3	Plasmablast/plasma cell	29	ALDH1L2	2.447656652	0.327	0.063	4.97633575370694e-192
3	Plasmablast/plasma cell	30	IGHV3-23	2.443444988	0.435	0.211	1.15732229108157e-68
4	Proliferating plasmablast/plasma cell	1	KIF4A	4.282673337	0.27	0.015	0
4	Proliferating plasmablast/plasma cell	2	PKMYT1	4.236813454	0.266	0.014	0
4	Proliferating plasmablast/plasma cell	3	SPC25	4.218472873	0.326	0.019	0
4	Proliferating plasmablast/plasma cell	4	IGHV3-33	4.21278803	0.559	0.107	0
4	Proliferating plasmablast/plasma cell	5	KIFC1	4.207046299	0.295	0.017	0
4	Proliferating plasmablast/plasma cell	6	H3C7	4.204828983	0.264	0.018	3.91017437567468e-295
4	Proliferating plasmablast/plasma cell	7	CDC45	4.204257481	0.305	0.018	0
4	Proliferating plasmablast/plasma cell	8	CCNA2	4.169065999	0.36	0.021	0
4	Proliferating plasmablast/plasma cell	9	CDC20	4.139827508	0.282	0.021	3.90901075858558e-310
4	Proliferating plasmablast/plasma cell	10	CDK1	4.136108593	0.32	0.021	0
4	Proliferating plasmablast/plasma cell	11	CDCA5	4.117388723	0.259	0.017	6.40147813865157e-304
4	Proliferating plasmablast/plasma cell	12	H3C3	4.106508247	0.405	0.029	0
4	Proliferating plasmablast/plasma cell	13	H3C8	4.103409807	0.278	0.019	2.42914436e-315
4	Proliferating plasmablast/plasma cell	14	H3C2	4.103391219	0.448	0.033	0
4	Proliferating plasmablast/plasma cell	15	UBE2C	4.100662339	0.27	0.015	0
4	Proliferating plasmablast/plasma cell	16	RRM2	4.100040615	0.542	0.037	0
4	Proliferating plasmablast/plasma cell	17	IGKV1D-16	4.077543718	0.253	0.023	2.42403055491397e-237
4	Proliferating plasmablast/plasma cell	18	CDCA2	4.058480936	0.29	0.02	0
4	Proliferating plasmablast/plasma cell	19	NCAPH	4.056471523	0.343	0.022	0
4	Proliferating plasmablast/plasma cell	20	CDT1	4.054423433	0.342	0.02	0
4	Proliferating plasmablast/plasma cell	21	TYMS	4.052497621	0.552	0.038	0
4	Proliferating plasmablast/plasma cell	22	DIAPH3	4.048900911	0.47	0.033	0
4	Proliferating plasmablast/plasma cell	23	BIRC5	4.047021906	0.552	0.038	0
4	Proliferating plasmablast/plasma cell	24	E2F8	4.042649997	0.282	0.018	0
4	Proliferating plasmablast/plasma cell	25	MCM10	4.041423702	0.299	0.019	0
4	Proliferating plasmablast/plasma cell	26	H2AC14	4.026832755	0.268	0.02	4.20343704755916e-287
4	Proliferating plasmablast/plasma cell	27	GTSE1	4.011826257	0.329	0.02	0
4	Proliferating plasmablast/plasma cell	28	CCNB2	4.011336793	0.288	0.018	0
4	Proliferating plasmablast/plasma cell	29	CDC6	4.011207473	0.445	0.031	0
4	Proliferating plasmablast/plasma cell	30	ASPM	3.993491437	0.541	0.045	0
5	IgA-enriched plasma cell	1	IGKV1-16	5.01834871	0.429	0.064	1.2335429920405699e-265
5	IgA-enriched plasma cell	2	IGHA2	4.366375479	0.704	0.204	4.38248725255027e-298
5	IgA-enriched plasma cell	3	IGKV1-6	3.986285018	0.296	0.043	2.0643042144929398e-176
5	IgA-enriched plasma cell	4	IGKC	3.892421778	0.999	0.54	0
5	IgA-enriched plasma cell	5	IGKV1-5	3.859238111	0.603	0.124	3.22142912902788e-280
5	IgA-enriched plasma cell	6	IGKV1-9	3.815875062	0.334	0.056	6.77578838571367e-172
5	IgA-enriched plasma cell	7	IGKV4-1	3.808138543	0.572	0.168	1.05249870684733e-175
5	IgA-enriched plasma cell	8	IGKV3-15	3.798723803	0.421	0.096	6.56169119400058e-155
5	IgA-enriched plasma cell	9	IGHV3-15	3.740011172	0.405	0.099	1.8448851103606e-141
5	IgA-enriched plasma cell	10	IGKV1-17	3.605539333	0.365	0.066	1.86084470511612e-174
5	IgA-enriched plasma cell	11	HPGD	3.594449338	0.305	0.03	5.42619266028146e-254
5	IgA-enriched plasma cell	12	ANKRD36BP2	3.579241695	0.958	0.147	0
5	IgA-enriched plasma cell	13	IGHA1	3.569694581	0.889	0.528	6.93289920675608e-254
5	IgA-enriched plasma cell	14	IGHV3-7	3.558242474	0.431	0.153	2.17328858050806e-86
5	IgA-enriched plasma cell	15	IGHV3-74	3.238348818	0.29	0.072	2.45988522620449e-90
5	IgA-enriched plasma cell	16	IGKV3-20	3.165202993	0.416	0.144	2.74386214017103e-87
5	IgA-enriched plasma cell	17	IGHM	3.161953587	0.337	0.658	2.87350136282701e-18
5	IgA-enriched plasma cell	18	GLDC	3.128464913	0.316	0.044	1.31207450093342e-200
5	IgA-enriched plasma cell	19	SLC7A11	3.099362895	0.253	0.034	1.83420287835283e-164
5	IgA-enriched plasma cell	20	ABCB9	3.077465412	0.537	0.078	0
5	IgA-enriched plasma cell	21	COL18A1	3.054499683	0.307	0.047	5.8704043355900714e-180
5	IgA-enriched plasma cell	22	IGKV3-11	3.042042803	0.388	0.094	1.99454333003728e-126
5	IgA-enriched plasma cell	23	JCHAIN	3.00072294	1	0.553	0
5	IgA-enriched plasma cell	24	CSF2RB	2.996835232	0.485	0.083	3.85001459664867e-274
5	IgA-enriched plasma cell	25	DCC	2.995015025	0.327	0.04	5.7886635603448395e-229
5	IgA-enriched plasma cell	26	XIST	2.993223542	0.407	0.052	7.00022567066449e-284
5	IgA-enriched plasma cell	27	RUNX2	2.979542159	0.56	0.091	0
5	IgA-enriched plasma cell	28	BIK	2.875451785	0.376	0.057	1.05653205557242e-223
5	IgA-enriched plasma cell	29	LINC02362	2.865089231	0.63	0.115	0
5	IgA-enriched plasma cell	30	IGF1	2.834204287	0.593	0.097	0
